# Drug screen reveals new potent host-targeted antivirals against Mpox virus

**DOI:** 10.1101/2025.05.02.651913

**Authors:** Arjit Vijey Jeyachandran, Anne K. Zaiss, Nikhil Chakravarty, Sneha Singh, Yennifer Delgado, Ramya Paravastu, Nivedha Satheeshkumar, Ephrem Gerald, Aakash Jeysankar, Joshua Thomas, Lilly Fuller, Noella Lee, Cameron Taylor, Shantanu Joshi, Mark Parcells, Samuel W. French, Abhijit Date, Mehdi Bouhaddou, Gustavo Garcia, Ashok Kumar, Robert Damoiseaux, Vaithilingaraja Arumugaswami

## Abstract

Mpox virus (MPXV), a re-emerging zoonotic threat, has caused outbreaks in non-endemic regions through respiratory, sexual, and close-contact transmission. The increased transmissibility of Clade IIb fueled the 2022 global outbreak, with 2024 Clade Ib spread in the Democratic Republic of Congo further escalating concern. Both outbreaks were declared public health emergencies by the WHO. Although tecovirimat (TPOXX) has been used off-label for Mpox, its limited effectiveness highlights the critical need for newer antivirals for MPXV. We conducted high-throughput antiviral drug screening using a host-directed kinase inhibitor library composed of 2,750 compounds against 2022 Clade IIb MPXV. Our primary screen identified 138 compounds preventing MPXV cytopathic effects, including multiple inhibitors of EGFR, PI3K-mTOR, and Ras/Raf, as well as apoptosis and autophagy regulators. Secondary and tertiary screenings yielded a shortlist of potent, nontoxic antiviral compounds that inhibited MPXV replication. Three selected compounds, IRAK4-IN-6, SM-7368, and KRAS inhibitor-10, reduced MPXV-induced cell death in primary human epidermal keratinocytes. IRAK4-IN-6 and SM-7368 were also found to modulate NF-κB and STING signaling. Furthermore, these compounds were found effective in reducing skin lesions and viral burden in a mouse model of MPXV skin infection. Together, our study reveals new classes of antiviral compounds against MPXV, offering promising candidates for future clinical development.
