## Supplementary Table 1 for "Drug screen reveals new potent host-targeted antivirals against Mpox virus"

### Sheet: 138_COMPOUNDS
Molecule Name	Structure	CDD Number	Synonyms	Selectivity	Class	Enzyme	Target	Therapeutic Effect	Target Mechanism	Plate Name	Plate Well	Duplicate of Duplicate of Hits: No CPE
NKIL-WZ8040			MC-WZ8040, NKL-WZ8040	EGFR			EGFR		JAK/STAT Signaling; Protein Tyrosine Kinase/RTK	MCEKIL-6	H16	1
NKIL-WZ4002		CDD-3395801	MC-WZ4002, NKL-WZ4002	EGFR			EGFR		JAK/STAT Signaling; Protein Tyrosine Kinase/RTK	MCEKIL-8	L17	1
NKIL-WZ3146		CDD-3403326	MC-WZ-3146, NKL-WZ3146	EGFR			EGFR		JAK/STAT Signaling; Protein Tyrosine Kinase/RTK	MCEKIL-4	N04	1
NKIL-WHI-P154		CDD-3389326	MC-WHI-P154, NKL-WHI-P154	JAK, EGFR			Apoptosis; EGFR; JAK		Apoptosis; Epigenetics; JAK/STAT Signaling; Protein Tyrosine Kinase/RTK; Stem Cell/Wnt	MCEKIL-5	O08	1
NKIL-VX-11e		CDD-3396385	KIL-VTX-11e, Vertex-11e, MC-VX-11e, NKL-VX-11e, VX-11e	ERK			ERK		MAPK/ERK Pathway; Stem Cell/Wnt	MCEKIL-4	O08	1
NKIL-VS-5584 (SB2343)		CDD-4336366	MC-VS-5584, NKL-VS-5584 (SB2343)	PI3K			mTOR; PI3K		PI3K/Akt/mTOR	MCEKIL-6	B19	1
NKIL-Torin 2		CDD-3401906	MC-Torin 2, NKL-Torin 2	mTOR			Apoptosis; Autophagy; DNA-PK; mTOR		Apoptosis; Autophagy; Cell Cycle/DNA Damage; PI3K/Akt/mTOR	MCEKIL-3	B19	1
NKIL-TAK-733		CDD-3404499	MC-TAK-733, NKL-TAK-733	MEK			MEK		MAPK/ERK Pathway	MCEKIL-1	F05	1
NKIL-SGI-7079			MC-SGI-7079, NKL-SGI-7079	VEGFR			TAM Receptor		Protein Tyrosine Kinase/RTK	MCEKIL-1	C16	1
NKIL-Refametinib (RDEA119, Bay 86-9766)		CDD-4177185	KIL-BAY 869766, MC-Refametinib, NKL-Refametinib (RDEA119, Bay 86-9766), Refametinib (RDEA119, Bay 86-9766)	MEK			MEK		MAPK/ERK Pathway	MCEKIL-4	F14	1
NKIL-Pimasertib (AS-703026)		CDD-4335980	MC-Pimasertib, NKL-Pimasertib (AS-703026)	MEK			MEK		MAPK/ERK Pathway	MCEKIL-4	C10	1
NKIL-PF-04691502		CDD-4189585	MC-PF-04691502, NKL-PF-04691502	mTOR, PI3K, Akt			Autophagy; mTOR; PI3K		Autophagy; PI3K/Akt/mTOR	MCEKIL-3	H09	1
NKIL-Pelitinib (EKB-569)		CDD-3393289	KIL-WAY-EKB 569, MC-Pelitinib, NKL-Pelitinib (EKB-569), Pelitinib (EKB-569)	EGFR			EGFR; Src		JAK/STAT Signaling; Protein Tyrosine Kinase/RTK	MCEKIL-5	H18	1
NKIL-PD318088			MC-PD318088, NKL-PD318088	MEK			MEK		MAPK/ERK Pathway	MCEKIL-4	N09	1
NKIL-PD168393		CDD-3376613	MC-PD168393, NKL-PD168393	EGFR			Apoptosis; Autophagy; EGFR		Apoptosis; Autophagy; JAK/STAT Signaling; Protein Tyrosine Kinase/RTK	MCEKIL-6	D04	1
NKIL-OSI-420			KIL-CP-473420, MC-Desmethyl Erlotinib (hydrochloride), NKL-OSI-420, OSI-420	EGFR			Drug Metabolite		Metabolic Enzyme/Protease	MCEKIL-5	L04	1
NKIL-INK 128 (MLN0128)		CDD-4336055	MC-Sapanisertib, NKL-INK 128 (MLN0128)	mTOR			Autophagy; mTOR		Autophagy; PI3K/Akt/mTOR	MCEKIL-4	J19	1
NKIL-Ibrutinib (PCI-32765)		CDD-4527744	MC-Ibrutinib (Racemate), NKL-Ibrutinib (PCI-32765)	Src			Btk		Protein Tyrosine Kinase/RTK	MCEKIL-3	K21	1
NKIL-GZD824			MC-Olverembatinib (dimesylate), NKL-GZD824	Bcr-Abl			Bcr-Abl		Protein Tyrosine Kinase/RTK	MCEKIL-4	L17	1
NKIL-GSK2126458 (GSK458)		CDD-4175843	MC-Omipalisib, NKL-GSK2126458 (GSK458)	PI3K, mTOR			Autophagy; mTOR; PI3K		Autophagy; PI3K/Akt/mTOR	MCEKIL-5	A08	1
NKIL-GDC-0980 (RG7422)		CDD-4189580	MC-Apitolisib, NKL-GDC-0980 (RG7422)	mTOR, PI3K			Apoptosis; mTOR; PI3K		Apoptosis; PI3K/Akt/mTOR	MCEKIL-5	J06	1
NKIL-GDC-0941		CDD-3388790	MC-Pictilisib, NKL-GDC-0941	PI3K			Apoptosis; Autophagy; PI3K		Apoptosis; Autophagy; PI3K/Akt/mTOR	MCEKIL-2	K11	1
NKIL-Dacomitinib (PF299804, PF299)		CDD-4168312	MC-Dacomitinib, NKL-Dacomitinib (PF299804, PF299)	EGFR			Apoptosis; EGFR		Apoptosis; JAK/STAT Signaling; Protein Tyrosine Kinase/RTK	MCEKIL-9	F06	1
NKIL-Cobimetinib (GDC-0973, RG7420)		CDD-4168876	Cobimetinib (GDC-0973, RG7420), KIL-XL518, MC-Cobimetinib, NKL-Cobimetinib (GDC-0973, RG7420)	MEK			Apoptosis; MEK		Apoptosis; MAPK/ERK Pathway	MCEKIL-2	L05	1
NKIL-CNX-2006		CDD-4355339	MC-CNX-2006, NKL-CNX-2006	EGFR			EGFR		JAK/STAT Signaling; Protein Tyrosine Kinase/RTK	MCEKIL-3	G16	1
NKIL-AZD9291		CDD-4169231	MC-Osimertinib, NKL-AZD9291	EGFR			EGFR		JAK/STAT Signaling; Protein Tyrosine Kinase/RTK	MCEKIL-6	C22	1
NKIL-AZD8931 (Sapitinib)		CDD-4336100	MC-Sapitinib, NKL-AZD8931 (Sapitinib)	EGFR, HER2			EGFR		JAK/STAT Signaling; Protein Tyrosine Kinase/RTK	MCEKIL-7	P07	1
NKIL-AZD8330		CDD-4336011	MC-AZD8330, NKL-AZD8330	MEK			MEK		MAPK/ERK Pathway	MCEKIL-1	H13	1
NKIL-AST-1306			MC-Allitinib tosylate, NKL-AST-1306	EGFR			EGFR		JAK/STAT Signaling; Protein Tyrosine Kinase/RTK	MCEKIL-4	K14	1
NKIL-Afatinib (BIBW2992)		CDD-3398690	MC-Afatinib, NKL-Afatinib (BIBW2992)	EGFR			Akt; Apoptosis; Autophagy; c-Met/HGFR; EGFR; p38 MAPK		Apoptosis; Autophagy; JAK/STAT Signaling; MAPK/ERK Pathway; PI3K/Akt/mTOR; Protein Tyrosine Kinase/RTK	MCEKIL-8	A18	1
NKIL-AEE788 (NVP-AEE788)		CDD-3102906	MC-AEE788, NKL-AEE788 (NVP-AEE788)	EGFR, Flt, VEGFR, HER2			Apoptosis; EGFR		Apoptosis; JAK/STAT Signaling; Protein Tyrosine Kinase/RTK	MCEKIL-6	A05	1
Niclosamide		CDD-2612122	LOPAC-Niclosamide, MCE-Niclosamide, MS-1503265, NPWII-Niclosamide	Protonophore	Antibiotic		Helmintic DNA	Antihelmintic	inhibitor	MCEKIL-5	L19	1
MC-ZX-29							Anaplastic lymphoma kinase (ALK); Apoptosis; Autophagy		Apoptosis; Autophagy; Protein Tyrosine Kinase/RTK	MCEKIL-6	P11	1
MC-Zipalertinib		CDD-4511506					Apoptosis; EGFR		Apoptosis; JAK/STAT Signaling; Protein Tyrosine Kinase/RTK	MCEKIL-6	J04	1
MC-XMU-MP-3							Apoptosis; Btk		Apoptosis; Protein Tyrosine Kinase/RTK	MCEKIL-5	B07	1
MC-WH-4-025							Salt-inducible Kinase (SIK)		Immunology/Inflammation	MCEKIL-8	M03	1
MC-Tyrosine kinase-IN-1		CDD-4337639					FGFR; PDGFR; VEGFR		Protein Tyrosine Kinase/RTK	MCEKIL-3	K11	1
MC-Tuxobertinib							EGFR		JAK/STAT Signaling; Protein Tyrosine Kinase/RTK	MCEKIL-4	P14	1
MC-Tunlametinib							c-Met/HGFR		Protein Tyrosine Kinase/RTK	MCEKIL-8	N04	1
MC-Trametinib (DMSO solvate)							Apoptosis; MEK		Apoptosis; MAPK/ERK Pathway	MCEKIL-8	G19	1
MC-Tolebrutinib		CDD-4338908					Btk		Protein Tyrosine Kinase/RTK	MCEKIL-5	M15	1
MC-Theliatinib		CDD-4521819					EGFR		JAK/STAT Signaling; Protein Tyrosine Kinase/RTK	MCEKIL-6	H19	1
MC-Tesevatinib		CDD-4511628					EGFR; Ephrin Receptor; VEGFR		JAK/STAT Signaling; Protein Tyrosine Kinase/RTK	MCEKIL-2	P16	1
MC-Temuterkib		CDD-4337328					ERK		MAPK/ERK Pathway; Stem Cell/Wnt	MCEKIL-2	O14	1
MC-Tarlox-TKI		CDD-4337273					EGFR		JAK/STAT Signaling; Protein Tyrosine Kinase/RTK	MCEKIL-1	M17	1
MC-Sunvozertinib							Btk; EGFR		JAK/STAT Signaling; Protein Tyrosine Kinase/RTK	MCEKIL-7	I15	1
MC-SU11652		CDD-3364740					Apoptosis; c-Kit; FGFR; PDGFR; VEGFR		Apoptosis; Protein Tyrosine Kinase/RTK	MCEKIL-9	I05	1
MC-(S)-Sunvozertinib							Btk; EGFR		JAK/STAT Signaling; Protein Tyrosine Kinase/RTK	MCEKIL-5	N16	1
MC-SM-7368							MMP; NF-??B; p38 MAPK		MAPK/ERK Pathway; Metabolic Enzyme/Protease; NF-??B	MCEKIL-6	F21	1
MC-SKI-I							Apoptosis; SphK		Apoptosis; Immunology/Inflammation	MCEKIL-5	D09	1
MC-Simotinib		CDD-4337523					EGFR		JAK/STAT Signaling; Protein Tyrosine Kinase/RTK	MCEKIL-8	B06	1
MC-SCH772984		CDD-4336060					ERK		MAPK/ERK Pathway; Stem Cell/Wnt	MCEKIL-2	F10	1
MC-SBI-581							Ser/Thr Protease		Metabolic Enzyme/Protease	MCEKIL-1	F11	1
MC-RO4987655		CDD-3404533					MEK		MAPK/ERK Pathway	MCEKIL-6	I05	1
MC-Rezivertinib		CDD-4337736					EGFR		JAK/STAT Signaling; Protein Tyrosine Kinase/RTK	MCEKIL-8	G16	1
MC-Purfalcamine							Parasite		Anti-infection	MCEKIL-8	L07	1
MC-Poseltinib		CDD-4337773					BMX Kinase; Btk; Toll-like Receptor (TLR)		Immunology/Inflammation; Protein Tyrosine Kinase/RTK	MCEKIL-1	M08	1
MC-Ponatinib (hydrochloride)							Autophagy; Bcr-Abl; FGFR; PDGFR; Src; VEGFR		Autophagy; Protein Tyrosine Kinase/RTK	MCEKIL-4	J17	1
MC-PKR-IN-C16		CDD-4335412					Apoptosis		Apoptosis	MCEKIL-3	O20	1
MC-PKI-179 (hydrochloride)							mTOR; PI3K		PI3K/Akt/mTOR	MCEKIL-4	F08	1
MC-PI3K/mTOR Inhibitor-11							mTOR; PI3K		PI3K/Akt/mTOR	MCEKIL-5	K18	1
MC-PF-06459988		CDD-4515595					EGFR		JAK/STAT Signaling; Protein Tyrosine Kinase/RTK	MCEKIL-6	K06	1
MC-PF-6274484							EGFR		JAK/STAT Signaling; Protein Tyrosine Kinase/RTK	MCEKIL-8	D07	1
MC-PD153035		CDD-3365203					EGFR		JAK/STAT Signaling; Protein Tyrosine Kinase/RTK	MCEKIL-2	D09	1
MC-Osimertinib (mesylate)							EGFR		JAK/STAT Signaling; Protein Tyrosine Kinase/RTK	MCEKIL-5	F18	1
MC-Oritinib							EGFR		JAK/STAT Signaling; Protein Tyrosine Kinase/RTK	MCEKIL-2	G17	1
MC-ONO-4059 (analog)		CDD-4336999					Apoptosis; Btk		Apoptosis; Protein Tyrosine Kinase/RTK	MCEKIL-5	P11	1
MC-Olverembatinib		CDD-4336285					Bcr-Abl		Protein Tyrosine Kinase/RTK	MCEKIL-8	F22	1
MC-NSC781406							mTOR; PI3K		PI3K/Akt/mTOR	MCEKIL-6	G15	1
MC-NRC-2694							EGFR		JAK/STAT Signaling; Protein Tyrosine Kinase/RTK	MCEKIL-6	O06	1
MC-Neratinib (maleate)							EGFR		JAK/STAT Signaling; Protein Tyrosine Kinase/RTK	MCEKIL-5	E22	1
MC-Neratinib		CDD-3370785					EGFR		JAK/STAT Signaling; Protein Tyrosine Kinase/RTK	MCEKIL-6	G03	1
MC-Nazartinib		CDD-4336468					EGFR		JAK/STAT Signaling; Protein Tyrosine Kinase/RTK	MCEKIL-8	H11	1
MC-Mutant EGFR inhibitor							EGFR		JAK/STAT Signaling; Protein Tyrosine Kinase/RTK	MCEKIL-2	J15	1
MC-Mobocertinib (succinate)							EGFR		JAK/STAT Signaling; Protein Tyrosine Kinase/RTK	MCEKIL-6	L19	1
MC-Mobocertinib		CDD-4337447					EGFR		JAK/STAT Signaling; Protein Tyrosine Kinase/RTK	MCEKIL-4	C19	1
MC-MK-8353		CDD-4336971					ERK		MAPK/ERK Pathway; Stem Cell/Wnt	MCEKIL-7	O19	1
MC-Migoprotafib							Phosphatase; SHP2		Metabolic Enzyme/Protease; Protein Tyrosine Kinase/RTK	MCEKIL-8	B14	1
MC-Mefatinib (free base)							c-Met/HGFR		Protein Tyrosine Kinase/RTK	MCEKIL-8	B08	1
MC-Mefatinib							c-Met/HGFR		Protein Tyrosine Kinase/RTK	MCEKIL-9	B03	1
MC-Mavelertinib		CDD-4336185					EGFR		JAK/STAT Signaling; Protein Tyrosine Kinase/RTK	MCEKIL-7	H22	1
MC-LY3009120		CDD-4336987					Autophagy; Raf		Autophagy; MAPK/ERK Pathway	MCEKIL-7	D19	1
MC-limertinib							EGFR		JAK/STAT Signaling; Protein Tyrosine Kinase/RTK	MCEKIL-6	F04	1
MC-Lazertinib		CDD-4337715					EGFR		JAK/STAT Signaling; Protein Tyrosine Kinase/RTK	MCEKIL-2	N03	1
MC-Larotinib (mesylate hydrate)							Btk; EGFR; IRAK		Immunology/Inflammation; JAK/STAT Signaling; Protein Tyrosine Kinase/RTK	MCEKIL-8	H12	1
MC-KRAS inhibitor-10							Ras		GPCR/G Protein	MCEKIL-1	L21	1
MC-KO-947		CDD-4338838					ERK		MAPK/ERK Pathway; Stem Cell/Wnt	MCEKIL-2	O17	1
MC-KIRA-7							IRE1		Cell Cycle/DNA Damage	MCEKIL-2	K08	1
MC-JNK-IN-7		CDD-4523605					JNK		MAPK/ERK Pathway	MCEKIL-1	C20	1
MC-JAK-IN-23							JAK; NF-??B; STAT; STING		Epigenetics; Immunology/Inflammation; JAK/STAT Signaling; NF-??B; Protein Tyrosine Kinase/RTK; Stem Cell/Wnt	MCEKIL-5	O21	1
MC-IRAK4-IN-21							IRAK		Immunology/Inflammation	MCEKIL-2	O11	1
MC-IRAK4-IN-6							IRAK		Immunology/Inflammation	MCEKIL-3	J04	1
MC-Ibrutinib		CDD-4175925					Btk; Ligands for Target Protein for PROTAC		PROTAC; Protein Tyrosine Kinase/RTK	MCEKIL-3	B03	1
MC-HKI-357		CDD-3368383					EGFR		JAK/STAT Signaling; Protein Tyrosine Kinase/RTK	MCEKIL-6	B21	1
MC-HG6-64-1							Raf		MAPK/ERK Pathway	MCEKIL-4	L16	1
MC-GSK1790627							MEK		MAPK/ERK Pathway	MCEKIL-9	O05	1
MC-GSK215							FAK; PROTACs		PROTAC; Protein Tyrosine Kinase/RTK	MCEKIL-7	I04	1
MC-GNE-477							mTOR; PI3K		PI3K/Akt/mTOR	MCEKIL-8	L10	1
MC-GNE-317							mTOR; PI3K		PI3K/Akt/mTOR	MCEKIL-1	K05	1
MC-Gilmelisib							PI3K		PI3K/Akt/mTOR	MCEKIL-3	H17	1
MC-FLT3-IN-4							FLT3		Protein Tyrosine Kinase/RTK	MCEKIL-7	L10	1
MC-FGFR1/DDR2 inhibitor 1							Discoidin Domain Receptor; FGFR		Protein Tyrosine Kinase/RTK	MCEKIL-3	B11	1
MC-Erlotinib (Hydrochloride)		CDD-2612192					Autophagy; EGFR		Autophagy; JAK/STAT Signaling; Protein Tyrosine Kinase/RTK	MCEKIL-4	H09	1
MC-ERK1/2 inhibitor 1		CDD-4338573					ERK		MAPK/ERK Pathway; Stem Cell/Wnt	MCEKIL-3	F07	1
MC-EOC317							FGFR; VEGFR		Protein Tyrosine Kinase/RTK	MCEKIL-7	D11	1
MC-EGFR-IN-11							Apoptosis; EGFR		Apoptosis; JAK/STAT Signaling; Protein Tyrosine Kinase/RTK	MCEKIL-4	P16	1
MC-EGFR-IN-9		CDD-3395771					EGFR		JAK/STAT Signaling; Protein Tyrosine Kinase/RTK	MCEKIL-3	F19	1
MC-EGFR-IN-1 (TFA)							EGFR		JAK/STAT Signaling; Protein Tyrosine Kinase/RTK	MCEKIL-8	A14	1
MC-Desmethyl Erlotinib							Drug Metabolite		Metabolic Enzyme/Protease	MCEKIL-6	K15	1
MC-DBPR112							EGFR		JAK/STAT Signaling; Protein Tyrosine Kinase/RTK	MCEKIL-1	E06	1
MC-Cobimetinib (racemate)		CDD-4514450					MEK		MAPK/ERK Pathway	MCEKIL-2	F03	1
MC-CL-387785		CDD-3365749					EGFR		JAK/STAT Signaling; Protein Tyrosine Kinase/RTK	MCEKIL-1	C12	1
MC-CC-90003							ERK		MAPK/ERK Pathway; Stem Cell/Wnt	MCEKIL-6	O20	1
MC-Canertinib		CDD-3340394					EGFR; Orthopoxvirus		Anti-infection; JAK/STAT Signaling; Protein Tyrosine Kinase/RTK	MCEKIL-9	D05	1
MC-Btk inhibitor 2		CDD-4528004					Btk		Protein Tyrosine Kinase/RTK	MCEKIL-3	L06	1
MC-BMS-690514		CDD-4170148					EGFR; VEGFR		JAK/STAT Signaling; Protein Tyrosine Kinase/RTK	MCEKIL-4	P06	1
MC-Befotertinib							EGFR		JAK/STAT Signaling; Protein Tyrosine Kinase/RTK	MCEKIL-6	A21	1
MC-BAY 2476568							EGFR		JAK/STAT Signaling; Protein Tyrosine Kinase/RTK	MCEKIL-5	I11	1
MC-AZ13705339							PAK		Cell Cycle/DNA Damage; Cytoskeleton	MCEKIL-4	G09	1
MC-AZ7550 Mesylate							Drug Metabolite; EGFR; IGF-1R		JAK/STAT Signaling; Metabolic Enzyme/Protease; Protein Tyrosine Kinase/RTK	MCEKIL-6	D05	1
MC-AZ-5104							EGFR		JAK/STAT Signaling; Protein Tyrosine Kinase/RTK	MCEKIL-7	H12	1
MC-Avutometinib		CDD-4177893					MEK; Raf		MAPK/ERK Pathway	MCEKIL-7	F21	1
MC-Avitinib (maleate)							Apoptosis; Btk; EGFR		Apoptosis; JAK/STAT Signaling; Protein Tyrosine Kinase/RTK	MCEKIL-6	M03	1
MC-Avitinib		CDD-4336707					Apoptosis; Btk; EGFR		Apoptosis; JAK/STAT Signaling; Protein Tyrosine Kinase/RTK	MCEKIL-9	N04	1
MC-AV-412 (free base)							EGFR		JAK/STAT Signaling; Protein Tyrosine Kinase/RTK	MCEKIL-6	C12	1
MC-AV-412							EGFR		JAK/STAT Signaling; Protein Tyrosine Kinase/RTK	MCEKIL-8	G03	1
MC-Apilimod		CDD-4336461					Interleukin Related; PIKfyve		Immunology/Inflammation; PI3K/Akt/mTOR	MCEKIL-6	I20	1
MC-Almonertinib (mesylate)							EGFR		JAK/STAT Signaling; Protein Tyrosine Kinase/RTK	MCEKIL-3	D17	1
MC-Almonertinib							EGFR		JAK/STAT Signaling; Protein Tyrosine Kinase/RTK	MCEKIL-8	C21	1
MC-AG1557		CDD-3365540					EGFR		JAK/STAT Signaling; Protein Tyrosine Kinase/RTK	MCEKIL-6	G08	1
MC-Afatinib impurity 11							Autophagy; EGFR		Autophagy; JAK/STAT Signaling; Protein Tyrosine Kinase/RTK	MCEKIL-6	H11	1
MC-Afatinib (dimaleate)							Akt; Apoptosis; Autophagy; c-Met/HGFR; EGFR; p38 MAPK		Apoptosis; Autophagy; JAK/STAT Signaling; MAPK/ERK Pathway; PI3K/Akt/mTOR; Protein Tyrosine Kinase/RTK	MCEKIL-7	P18	1
LOPAC-Tyrphostin AG 1478		CDD-2926027	AG-1478 (Tyrphostin AG-1478), KIL-Tyrphostin AG-1478, MC-AG-1478, NKIL-AG-1478 (Tyrphostin AG-1478), NKL-AG-1478 (Tyrphostin AG-1478)	EGFR	Phosphorylation	Enzyme	EGFR; HCV; Influenza Virus		Anti-infection; JAK/STAT Signaling; Protein Tyrosine Kinase/RTK	MCEKIL-3	A10	1
LOPAC-PD 0325901		CDD-3391313	MC-Mirdametinib, NKIL-PD0325901, NKL-PD0325901	MEK; MKK1(MEK1) & MKK2 (MEK2)	Kinase phosphotase biology	Enzyme	Apoptosis; Autophagy; MEK		Apoptosis; Autophagy; MAPK/ERK Pathway	MCEKIL-7	K11	1
LOPAC-PD153035 hydrochloride		CDD-3395396	MC-PD153035 (Hydrochloride)	EGFR	Phosphorylation		EGFR		JAK/STAT Signaling; Protein Tyrosine Kinase/RTK	MCEKIL-2	P18	1
LOPAC-Bosutinib		CDD-3338106	MCE-Bosutinib, NKIL-Bosutinib (SKI-606), NKL-Bosutinib (SKI-606), NPWII-Bosutinib	Src/Abl; Src	kinase	Enzyme	Tyrosine-protein kinase ABL1	Antineoplastic	inhibitor	MCEKIL-8	O22	1
Gefitinib		CDD-2652083	Gefitinib (ZD1839), KIL-ZD-1839, MCE-Gefitinib, NKIL-Gefitinib (ZD1839), NKL-Gefitinib (ZD1839), NPWII-Gefitinib	EGFR			Epidermal growth factor receptor B1	Antineoplastic	antagonist	MCEKIL-6	N19	1
Erlotinib		CDD-2655563	MCE-Erlotinib, NPWII-Erlotinib				Serine/threonine-protein kinase B-raf	Antineoplastic	inhibitor	MCEKIL-5	O05	1
